# Quantifying topography-guided actin dynamics across scales using optical flow

**DOI:** 10.1101/753681

**Authors:** Rachel M. Lee, Leonard Campanello, Matt J. Hourwitz, Ava Omidvar, Phillip Alvarez, John T. Fourkas, Wolfgang Losert

## Abstract

Periodic surface topographies with feature sizes comparable to those of *in vivo* collagen fibers are used to measure and compare actin dynamics for two representative cell types that have markedly different migratory modes and physiological purposes: slowly migrating epithelial MCF10A cells and polarizing, fast migrating, neutrophil-like HL60 cells. Both cell types exhibit reproducible guidance of actin waves (esotaxis) on these topographies, enabling quantitative comparisons of actin dynamics. We adapt a computer-vision algorithm, optical flow, to measure the directions of actin waves at the submicron scale. Clustering the optical flow into regions that move in similar directions enables micron-scale measurements of actin-wave speed and direction. Although the speed and morphology of actin waves differ between MCF10A and HL60 cells, the underlying actin guidance by nanotopography is similar in both cell types at the micron and sub-micron scales.

---

Understanding the rearrangements of the cytoskeleton is essential to developing a complete picture of dynamic cellular processes such as migration, division, and differentiation. Cytoskeletal dynamics, and in particular actin dynamics, have been shown to be important for the growth of cell junctions and focal adhesions^1^ and for immune-cell activation^2^. The formation of actin waves through directional polymerization and depolymerization of filaments drives many types of cell migration^3^, and has been associated with the establishment of polarity in a variety of cell types^4^.

An important modulator of actin dynamics is the extracellular environment. Physical and chemical characteristics of the extracellular environment, such as rigidity, biochemical composition, and topography, have been shown to influence actin dynamics and associated cell behavior^5–8^. One mechanism for this modulation is mechanosensing via focal adhesions^9^. In addition, actin waves respond when cells encounter obstacles^10^. It has also been established that ridges of width comparable to fibers in the extracellular matrix (ECM) can alter actin dynamics significantly^9,11,12^ and bias the localization of focal adhesions^13,14^. Thus, *in vivo*, the topography of the ECM, such as collagen networks^15,16^, is likely to modulate actin dynamics.

Periodic nanotopographic surfaces provide the opportunity to obtain systematic data on the modulation of such intracellular dynamics. In prior work we have shown that actin waves can be nucleated near, and guided along, periodic nanotopography, in a phenomenon termed esotaxis. Actin-wave guidance has been observed in cell types that exhibit distinct physiological functions and migration phenotypes, including *Dictyostelium discoideum*^11,12^, neutrophil-like HL60 cells^12^, B cells^9^, and breast-cancer cell lines^17^. However, there are clear differences in the responses of each of these cell types to nanotopography. For example, although both *D. discoideum* and HL60 cells exhibit esotaxis, these two types of cells have been found to move preferentially in different directions on specific nanoscale asymmetric sawtooth textures^12^. Furthermore, different breast-cancer cell lines preferentially move in different directions on asymmetric sawtooth nanotopography^17^.

Here we introduce a method for performing quantitative measurements of the influence of nanotopography on intracellular dynamics at both the submicron and micron scales. This approach enables the detection of subtle differences in cytoskeletal dynamics and allows for in-depth analysis of both the differences and similarities of these dynamics across cell types and phyla. Our method of quantification of actin dynamics across scales is based on optical flow, an image-analysis technique developed in the fields of robotics and navigation control that uses changes in pixel intensities to detect motion in image sequences^18,19^. Here we use this technique on fluorescence micrograph time series to measure the spatiotemporal dynamics of actin with submicron precision. Clustering of the optical-flow data further allows us to quantify actin dynamics on the micron scale. Thus, this optical-flow-based analysis enables the identification of similarities and differences between esotaxis in neutrophil-like HL60 cells and human breast epithelial MCF10A cells across length scales.
