## Supplemental Dataset 1 for "Quantifying topography-guided actin dynamics across scales using optical flow"

### Sheet: Sheet1
	Figure 4e
	Comparison:	κ for MCF10A on flat (sample 1) vs. ridges (sample 2)
	Statistical test:	Two-sample t-Test with unequal variances
	Statistical parameters:	- Mean κ for sample 1 (MCF10 on flat), N = 4	0.7944
		- Mean κ for sample 2 (MCF10 on ridges), N = 19	3.8026
		- Degrees of freedom with unequal variances	12.7945
		- Sample standard deviation for sample 1	0.74
		- Sample standard deviation for sample 2	1.8832
		- Confidence interval for difference of means	[-4.2390, -1.7773]
		- p-Value	0.0001548
	Software and functions:	MATLAB R2018a, ttest2
	Figure 4e
	Comparison:	κ for HL60 on flat (sample 1) vs. ridges (sample 2)
	Statistical test:	Two-sample t-Test with unequal variances
	Statistical parameters:	- Mean κ for sample 1 (HL60 on flat), N = 14	1.4208
		- Mean κ for sample 2 (HL60 on ridges), N = 17	3.6446
		- Degrees of freedom with unequal variances	27.7192
		- Sample standard deviation for sample 1	1.9506
		- Sample standard deviation for sample 2	1.924
		- Confidence interval for difference of means	[-3.6576, -0.7899]
		- p-Value	0.003624
	Software and functions:	MATLAB R2018a, ttest2
	Figure 5e
	Comparison:	Average track velocity of MCF10A on flat (sample 1) vs. ridges (sample 2)
	Statistical test:	Two-sample t-Test with unequal variances
	Statistical parameters:	- Mean κ for sample 1 (MCF10 on flat), N = 4	1.7246
		- Mean κ for sample 2 (MCF10 on ridges), N = 17	1.6627
		- Degrees of freedom with unequal variances	4.9357
		- Sample standard deviation for sample 1	0.1813
		- Sample standard deviation for sample 2	0.2023
		- Confidence interval for difference of means	[-0.2041, 0.3279]
		- p-Value	0.5746
	Software and functions:	MATLAB R2018a, ttest2
	Figure 5e
	Comparison:	Average track velocity of HL60 on flat (sample 1) vs. ridges (sample 2)
	Statistical test:	Two-sample t-Test with unequal variances
	Statistical parameters:	- Mean κ for sample 1 (HL60 on flat), N = 10	11.1032
		- Mean κ for sample 2 (HL60 on ridges), N = 16	10.3295
		- Degrees of freedom with unequal variances	12.9221
		- Sample standard deviation for sample 1	1.8111
		- Sample standard deviation for sample 2	1.0615
		- Confidence interval for difference of means	[-.5908, 2.1382]
		- p-Value	0.2422
	Software and functions:	MATLAB R2018a, ttest2
